# Extensive Benchmarking of Community Detection Algorithms

**DOI:** 10.1101/2025.05.07.652778

**Authors:** R Sapna, Harikeshav Karthik, Karthik Raman

## Abstract

The detection of clusters or community in networks is an important problem in network science. We systematically evaluate many widely used community detection algorithms and their variants to identify clusters in complex networks. As the ground truth for assessing accuracy, we use artificial networks modeled on power-law distributions and real-world social networks. In addition, we also performed gene enrichment analysis on human and yeast protein–protein interaction networks to evaluate algorithms on their ability to uncover enriched communities. We implement and adapt an extensive suite of classical algorithms and their modern variants, classified into five types: stochastic, kernel-based, modularity-based, hierarchical, and local search-based. The algorithms are benchmarked primarily using the Normalized Mutual Information metric, with additional analyses focused on granularity by examining cluster ratio and computational time complexity. We find that decreasing the modularity of networks leads to a consistent decline in performance that follows a sigmoidal trajectory as communities become less defined. Algorithms with greater granularity remain stable when community structures are less distinct, while computation time remains independent of network modularity. Additionally, algorithms tend to perform poorly on smaller networks, and higher accuracy often requires a time complexity trade-off for specific high-performing methods. However, as the analysis expands to more extensive networks, this trade-off becomes more pronounced, highlighting the need for efficient scalability. Based on our benchmark and gene enrichment analysis results, we also present recommendations to practitioners. Our robust Python package, complete with a user-friendly command-line interface, empowers users to easily apply these algorithms to their datasets.

**Author summary:** In the era of big data, clustering has become an essential tool for processing and analyzing vast amounts of information. By dividing large data sets into smaller, meaningful clusters, we can simplify complex data structures, parallelize tasks, and reveal hidden patterns. This has become an essential preprocessing step that is widely used in various computational domains. Although traditional clustering algorithms remain popular, our work implements range of hybrid techniques that combine classical methods and some novel approaches. We also benchmark the performance of these approaches, their efficiency and efficacy in handling different types of networks.
