## Supplementary material for "Extensive Benchmarking of Community Detection Algorithms": S8_Appendix

Algorithm	num_communities	avg_community_size	significant_terms	max_fold_enrichment_mol_fun	avg_fold_enrichment_mol_fun	max_fold_enrichment_bio_proc	avg_fold_enrichment_bio_proc	Avg_fold_enrichment	Min_fold_enrichment	Max_fold_enrichment
blue_genes	1643	6.629945222154595	66892	3240.2000000000003	187.74377514976692	3240.2000000000003	194.27819881043828	192.76142556133158	3.9792860651711153	3240.2000000000003
zhenhua	383	9.87467362924282	7235	3240.2000000000003	203.74067565791998	3240.2000000000003	174.48252449554678	181.38154396797367	2.9634168648253154	3240.2000000000003
Nextmr	711	6.441631504922644	32818	2160.133333333333	162.03578331778078	2430.15	171.1141769930772	168.9946495282676	3.4946074201898187	2430.15
csbio_iitm_hamming	1311	12.357742181540809	24294	3240.2000000000003	147.66412568131028	3240.2000000000003	145.68966601446132	146.18762906619355	1.589170764005542	3240.2000000000003
Shared neighbor	3218	4.935363579863269	68439	3240.2000000000003	142.6389784743627	3240.2	144.1992483396914	143.83201873390067	3.289543147208122	3240.2000000000003
SVT	233	12.343347639484978	20430	3240.2000000000003	130.0713603422717	2700.166666666667	138.94770361728473	136.9517211892177	3.3870276485653057	3240.2000000000003
Louvain	553	20.240506329113924	14385	3240.2000000000003	129.96138237545995	3240.2000000000003	133.93525815101816	132.82030767273153	2.8854540365875376	3240.2000000000003
TripleAHC	904	13.63495575221239	35261	3240.2000000000003	132.09783339321996	3240.2000000000003	132.55831913034478	132.44910378705973	2.9222582972582973	3240.2000000000003
SpecHier	557	26.933572710951527	21849	3240.2	111.46436789894109	2700.166666666667	113.34907983615784	112.86032621648324	2.175754132231405	3240.2
Label propagation	551	29.40290381125227	12218	3240.2000000000003	104.67539961087967	3240.2000000000003	99.54830073998974	100.87896292034596	1.249659633677469	3240.2000000000003
Tuskdmi	513	30.951267056530213	19947	3240.2000000000003	89.72755757484471	2700.1666666666665	90.13376026891873	90.0216151726002	2.822473867595819	3240.2000000000003
teamCS	567	28.573192239858905	17202	3240.2000000000003	87.81923361524969	2314.428571428572	84.01671835118047	85.00658367803213	1.63574866220173	3240.2000000000003
MLRMCL	323	45.54179566563467	16977	2700.1666666666665	61.885547276123226	2314.428571428571	62.26298987635254	62.15360555679501	3.262571921749137	2700.1666666666665
Fast greedy	249	65.06425702811245	5381	3240.2000000000003	67.4488531380259	3240.2	51.490675935797675	55.79976931525088	1.2088290033477964	3240.2000000000003
Spin glass	158	100.51898734177215	6896	2700.166666666667	59.5715178328786	3240.2	50.08930667045657	52.558861665774145	1.208247993385028	3240.2
Spectral_clustering	300	52.94	10768	2430.15	50.54051127708408	1851.542857142857	48.51064840345959	49.0729701857796	1.5716918897943346	2430.15
Big-S2	194	82.37113402061856	10105	720.0444444	38.82181566522237	589.1272727	40.11855027405796	39.72959405442603	2.374352711	720.0444444
walktrap	368	44.02445652173913	4879	3240.2000000000003	42.767059374909834	1620.1	37.79501775854204	39.179933634058294	1.2207057828565584	3240.2000000000003
Luminy_Multiplex	171	94.74269005847954	5800	3240.2000000000003	29.084581115160915	2314.428571428571	25.676920826962977	26.624015376027653	1.2818153669890535	3240.2000000000003
Dcut	96	168.76041666666666	8321	1350.0833333333337	18.907664181143023	1800.1111111111113	19.553882778202773	19.371068383601326	1.8181471306471308	1800.1111111111113
