## Supplementary material for "Extensive Benchmarking of Community Detection Algorithms": S9_Appendix

algorithm	num_communities	avg_community_size	significant_terms	max_fold_enrichment_mol_fun	avg_fold_enrichment_mol_fun	max_fold_enrichment_bio_proc	avg_fold_enrichment_bio_proc	avg_fold_enrichment	max_fold_enrichment
big_s2	59	98.15254237288136	2205	206.82142857142856	18.555367636421558	186.80645161290323	25.06484825667642	22.812361311889816	206.82142857142856
blue_genes	714	6.834733893557423	8226	1158.2	108.39206947348802	1158.2	128.33643511319494	121.07247699788226	1158.2
csbio_iitm_hamming	672	8.617559523809524	4046	965.1666666666666	82.38968355520001	1158.2	91.92724933505086	88.33003594403445	1158.2
dcut	112	51.705357142857146	3228	386.06666666666666	26.021441504490067	526.4545454545455	35.39713055267525	31.955311617700204	526.4545454545455
fast_greedy	60	96.51666666666667	1297	643.4444444444445	30.239066074435755	321.72222222222223	9.0152052582141	15.511637597489347	643.4444444444445
label_propagation	305	18.98688524590164	2949	965.1666666666666	58.20156425125073	1158.2	64.93623186827897	62.335083541457955	1158.2
louvain	302	16.943708609271525	3643	827.2857142857143	65.91319817648173	1158.2	73.77202483797365	70.7173724765483	1158.2
luminy_multiplex	51	113.54901960784314	1545	643.4444444444445	24.206027718499985	233.97979797979795	10.080048763883903	14.733850244725058	643.4444444444445
MLRMCL	273	19.175824175824175	4399	579.1	53.69871456026434	643.4444444444445	76.0455610600636	67.94806769323479	643.4444444444445
nextmr	348	7.75	4599	643.4444444444445	99.3615404258065	827.2857142857143	107.41461401165716	104.94388410740945	827.2857142857143
shared_neighbor	989	5.779575328614762	8610	1158.2	84.92969168759292	1158.2	101.82303568233553	96.00160111411238	1158.2
SpecHier	301	17.966777408637874	3710	804.3055555555555	55.8730730526844	772.1333333333333	68.36774470452528	63.686452630115895	804.3055555555555
spectral_clustering	300	19.053333333333335	2691	804.3055555555555	30.352707852051882	689.4047619047619	32.544684172943775	31.78795953447905	804.3055555555555
spin_glass	71	80.45070422535211	1647	579.1	25.33517253122187	827.2857142857142	20.433878686551935	22.040860274968306	827.2857142857142
SVT	315	18.384126984126983	5287	772.1333333333333	59.94426500813283	1158.2	81.87244099139737	73.48606462707717	1158.2
teamCS	249	23.2570281124498	3216	804.3055555555555	53.51913445188305	1158.2	59.33519927274273	57.099920628904876	1158.2
triple_ahc	364	12.445054945054945	4410	965.1666666666669	81.14901772015199	1158.2	97.71502323007574	91.7422457333005	1158.2
tuskdmi	308	18.558441558441558	4125	965.1666666666666	60.77305277335333	827.2857142857142	81.60928026947063	73.9465997575652	965.1666666666666
walktrap	243	23.83127572016461	1509	868.65	41.4180454433418	868.65	18.955719164348427	26.294305549731956	868.65
zhenhua	205	10.570731707317073	1440	965.1666666666669	104.0527530180009	1158.2	101.92414414387724	102.75784928624232	1158.2
